# Molecular and genetic heterogeneity in iPSCs derived from an outbred laboratory mouse population

**DOI:** 10.64898/2026.05.02.722403

**Authors:** Madison Armstrong, Anne Czechanski, Emily Swanzey, Qiongyu Chen, Whitney Martin, Callan O’Connor, Catherine Brunton, Selcan Aydin, Hannah B. Dewey, Steven C. Munger, Laura G. Reinholdt

## Abstract

Genetically diverse panels of human pluripotent stem cells enable genetic dissection of cellular phenotypes, but comparable induced pluripotent stem cell (iPSC) resources in model organisms remain limited. We generated a panel of iPSCs from the Diversity Outbred (DO) mouse population and established 288 genetically unique lines that retain the allele frequency distribution, heterozygosity, and low population structure of the source population. The lines exhibit consistent growth, pluripotent gene expression profiles, and capacity to form embryoid bodies. Transcriptomic profiling of the lines revealed significant variation in gene expression driven in part by genetic background. We used expression quantitative trait locus (eQTL) mapping to identify over 10,000 regulatory loci that influence gene expression variation, including multiple distal eQTL hotspots that are key gene regulatory hubs and are shared with DO embryonic stem cells (ESCs). The largest hotspot, mediated by *Lifr*, showed a shift in founder allele effects relative to ESCs, consistent with differences in cellular state and culture conditions. These results establish the DO iPSC panel as a genetically diverse, publicly accessible platform derived from a laboratory mouse genetic reference population, enabling integration of *in vitro* cellular phenotypes with *in vivo* traits within a closed, outbred population.
