## Supplemental Table 1 for "Molecular and genetic heterogeneity in iPSCs derived from an outbred laboratory mouse population"

### Sheet: Supp_Table_1_simplified
sample_id	P1.to.P2.days	first.freeze.passage	BSID	animal.ID	sex.sourceAnimal	sex.iPSCgenotype	generation	source_tailtip	fibroblast.name	type	fibroblast.passage.reprogram	duplicate_flag	sex_genotype_match?
DO_iPSC_1270	5	P2	CL9376x303	A-10132-19	Female	XX	G35	X-1181-19	X-1270-19	Fibroblast	P3	No	Yes
DO_iPSC_1274	3	P2	CL9376x304	A-10133-19	Female	XX	G35	X-1182-19	X-1274-19	Fibroblast	P3	No	Yes
DO_iPSC_1278	4	P2	CL9376x305	A-10134-19	Female	XX	G35	X-1183-19	X-1278-19	Fibroblast	P3	No	Yes
DO_iPSC_1282	2	P2	CL9376x306	A-10135-19	Female	XX	G35	X-1184-19	X-1282-19	Fibroblast	P3	No	Yes
DO_iPSC_1286	3	P3	CL9376x307	A-10136-19	Female	XX	G35	X-1185-19	X-1286-19	Fibroblast	P3	No	Yes
DO_iPSC_1290	4	P2	CL9376x308	A-10137-19	Female	XX	G35	X-1186-19	X-1290-19	Fibroblast	P3	No	Yes
DO_iPSC_1298	2	P2	CL9376x309	A-10139-19	Female	XX	G35	X-1188-19	X-1298-19	Fibroblast	P3	No	Yes
DO_iPSC_1302	5	P2	CL9376x310	A-10140-19	Female	XX	G35	X-1189-19	X-1302-19	Fibroblast	P3	No	Yes
DO_iPSC_1306	4	P2	CL9376x311	A-10141-19	Female	XX	G35	X-1190-19	X-1306-19	Fibroblast	P3	No	Yes
DO_iPSC_1310	5	P2	CL9376x312	A-10142-19	Female	XX	G35	X-1191-19	X-1310-19	Fibroblast	P3	No	Yes
DO_iPSC_1314	5	P2	CL9376x313	A-10143-19	Female	XX	G35	X-1192-19	X-1314-19	Fibroblast	P3	No	Yes
DO_iPSC_1322	3	P2	CL9376x314	A-10145-19	Female	XX	G35	X-1194-19	X-1322-19	Fibroblast	P3	No	Yes
DO_iPSC_1326	3	P2	CL9376x315	A-10146-19	Female	XX	G35	X-1195-19	X-1326-19	Fibroblast	P3	No	Yes
DO_iPSC_1334	4	P2	CL9376x317	A-10148-19	Female	XX	G35	X-1197-19	X-1334-19	Fibroblast	P3	No	Yes
DO_iPSC_1338	5	P2	CL9376x318	A-10149-19	Female	XX	G35	X-1198-19	X-1338-19	Fibroblast	P3	No	Yes
DO_iPSC_1350	2	P2	CL9376x319	A-10152-19	Female	XX	G35	X-963-19	X-1350-19	Fibroblast	P3	No	Yes
DO_iPSC_1359	4	P3	CL9376x320	A-10154-19	Female	XX	G35	X-965-19	X-1359-19	Fibroblast	P3	No	Yes
DO_iPSC_1365	4	P2	CL9376x321	A-10155-19	Female	XX	G35	X-966-19	X-1365-19	Fibroblast	P3	No	Yes
DO_iPSC_137	3	P3	CL9376x322	A-10051-19	Female	XX	G34	X-93-20	X-137-20	Fibroblast	P3	No	Yes
DO_iPSC_1374	3	P3	CL9376x323	A-10158-19	Female	XX	G35	X-969-19	X-1374-19	Fibroblast	P3	No	Yes
DO_iPSC_1382	6	P3	CL9376x324	A-10160-19	Female	XX	G35	X-971-19	X-1382-19	Fibroblast	P3	No	Yes
DO_iPSC_1386	3	P3	CL9376x325	A-10161-19	Female	XX	G35	X-972-19	X-1386-19	Fibroblast	P3	No	Yes
DO_iPSC_1390	6	P3	CL9376x326	A-10162-19	Female	XX	G35	X-973-19	X-1390-19	Fibroblast	P3	No	Yes
DO_iPSC_1398	4	P3	CL9376x327	A-10164-19	Female	XX	G35	X-975-19	X-1398-19	Fibroblast	P3	No	Yes
DO_iPSC_1413	8	P3	CL9376x329	A-10167-19	Female	XX	G35	X-978-19	X-1413-19	Fibroblast	P3	No	Yes
DO_iPSC_1415	2	P3	CL9376x330	A-10168-19	Female	XX	G35	X-979-19	X-1415-19	Fibroblast	P3	No	Yes
DO_iPSC_1418	3	P3	CL9376x331	A-10169-19	Male	XY	G35	X-980-19	X-1418-19	Fibroblast	P3	No	Yes
DO_iPSC_1422	4	P2	CL9376x332	A-10170-19	Male	XY	G34	X-981-19	X-1422-19	Fibroblast	P3	No	Yes
DO_iPSC_1426	4	P3	CL9376x333	A-10171-19	Male	XY	G35	X-982-19	X-1426-19	Fibroblast	P3	No	Yes
DO_iPSC_1430	3	P3	CL9376x334	A-10172-19	Male	XY	G35	X-983-19	X-1430-19	Fibroblast	P3	No	Yes
DO_iPSC_1434	5	P3	CL9376x335	A-10173-19	Male	XY	G35	X-984-19	X-1434-19	Fibroblast	P3	No	Yes
DO_iPSC_1438	3	P3	CL9376x336	A-10174-19	Male	XY	G35	X-985-19	X-1438-19	Fibroblast	P3	No	Yes
DO_iPSC_1442	4	P3	CL9376x337	A-10175-19	Male	XY	G35	X-986-19	X-1442-19	Fibroblast	P3	No	Yes
DO_iPSC_1446	4	P3	CL9376x338	A-10176-19	Male	XY	G35	X-987-19	X-1446-19	Fibroblast	P3	No	Yes
DO_iPSC_1450	5	P2	CL9376x339	A-10177-19	Male	XY	G35	X-988-19	X-1450-19	Fibroblast	P3	No	Yes
DO_iPSC_1456	7	P3	CL9376x341	A-10178-19	Male	XY	G35	X-989-19	X-1456-19	Fibroblast	P3	No	Yes
DO_iPSC_1458	4	P2	CL9376x342	A-10179-19	Male	XY	G35	X-990-19	X-1458-19	Fibroblast	P3	No	Yes
DO_iPSC_1462	4	P3	CL9376x343	A-10180-19	Male	XY	G35	X-991-19	X-1462-19	Fibroblast	P3	No	Yes
DO_iPSC_1466	5	P3	CL9376x344	A-10181-19	Male	XY	G35	X-992-19	X-1466-19	Fibroblast	P3	No	Yes
DO_iPSC_1470	4	P3	CL9376x345	A-10182-19	Male	XY	G35	X-993-19	X-1470-19	Fibroblast	P3	No	Yes
DO_iPSC_1474	6	P3	CL9376x346	A-10183-19	Male	XY	G35	X-994-19	X-1474-19	Fibroblast	P3	No	Yes
DO_iPSC_1478	4	P3	CL9376x347	A-10184-19	Male	XY	G35	X-995-19	X-1478-19	Fibroblast	P3	No	Yes
DO_iPSC_1482	5	P3	CL9376x348	A-10185-19	Male	XY	G35	X-996-19	X-1482-19	Fibroblast	P3	No	Yes
DO_iPSC_1486	4	P2	CL9376x349	A-10186-19	Male	XY	G35	X-997-19	X-1486-19	Fibroblast	P3	No	Yes
DO_iPSC_1490	3	P3	CL9376x350	A-10187-19	Male	XY	G35	X-998-19	X-1490-19	Fibroblast	P3	No	Yes
DO_iPSC_1498	5	P3	CL9376x351	A-10189-19	Male	XY	G35	X-1000-19	X-1498-19	Fibroblast	P3	No	Yes
DO_iPSC_1515	5	P3	CL9376x352	A-10193-19	Male	XY	G35	X-1004-19	X-1515-19	Fibroblast	P3	No	Yes
DO_iPSC_1519	6	P3	CL9376x353	A-10194-19	Male	XY	G35	X-1005-19	X-1519-19	Fibroblast	P3	No	Yes
DO_iPSC_1525	6	P3	CL9376x354	A-10195-19	Male	XY	G35	X-1006-19	X-1525-19	Fibroblast	P3	No	Yes
DO_iPSC_1529	5	P3	CL9376x355	A-10196-19	Male	XY	G35	X-1007-19	X-1529-19	Fibroblast	P3	No	Yes
DO_iPSC_1531	3	P2	CL9376x356	A-10197-19	Male	XY	G35	X-1008-19	X-1531-19	Fibroblast	P3	No	Yes
DO_iPSC_1539	6	P2	CL9376x357	A-10199-19	Male	XY	G35	X-1010-19	X-1539-19	Fibroblast	P3	No	Yes
DO_iPSC_1543	4	P3	CL9376x358	A-10200-19	Male	XY	G35	X-1011-19	X-1543-19	Fibroblast	P3	No	Yes
DO_iPSC_1548	6	P3	CL9376x359	A-10201-19	Male	XY	G35	X-1012-19	X-1548-19	Fibroblast	P3	No	Yes
DO_iPSC_1553	2	P3	CL9376x360	A-10202-19	Male	XY	G35	X-1013-19	X-1553-19	Fibroblast	P3	No	Yes
DO_iPSC_1555	6	P3	CL9376x361	A-10203-19	Male	XY	G35	X-1014-19	X-1555-19	Fibroblast	P3	No	Yes
DO_iPSC_1561	3	P2	CL9376x362	A-10204-19	Male	XY	G35	X-1015-19	X-1561-19	Fibroblast	P3	No	Yes
DO_iPSC_1563	4	P2	CL9376x363	A-10205-19	Male	XY	G35	X-1016-19	X-1563-19	Fibroblast	P3	No	Yes
DO_iPSC_1567	6	P3	CL9376x364	A-10206-19	Male	XY	G35	X-1017-19	X-1567-19	Fibroblast	P3	No	Yes
DO_iPSC_1571	6	P3	CL9376x365	A-10207-19	Male	XY	G35	X-1018-19	X-1571-19	Fibroblast	P3	No	Yes
DO_iPSC_1575	5	P3	CL9376x366	A-10208-19	Male	XY	G35	X-1019-19	X-1575-19	Fibroblast	P3	No	Yes
DO_iPSC_1584	4	P2	CL9376x367	A-10211-19	Female	XX	G35	X-1101-19	X-1584-19	Fibroblast	P2	No	Yes
DO_iPSC_1605	4	P2	CL9376x368	A-10218-19	Female	XX	G35	X-1108-19	X-1605-19	Fibroblast	P2	No	Yes
DO_iPSC_166	5	P3	CL9376x369	A-10104-19	Female	XX	G34	X-166-19	X-10902-21	Fibroblast	P3	No	Yes
DO_iPSC_1696	2	P3	CL9376x370	A-10248-19	Female	XX	G35	X-1138-19	X-1696-19	Fibroblast	P2	No	Yes
DO_iPSC_170	7	P3	CL9376x371	A-10116-19	Female	XX	G34	X-170-19	X-10915-21	Fibroblast	P3	No	Yes
DO_iPSC_1702	4	P2	CL9376x372	A-10250-19	Female	XX	G35	X-1140-19	X-1702-19	Fibroblast	P2	No	Yes
DO_iPSC_1705	5	P3	CL9376x373	A-10251-19	Female	XX	G35	X-1141-19	X-1705-19	Fibroblast	P2	No	Yes
DO_iPSC_171	6	P3	CL9376x376	A-10117-19	Female	XX	G34	X-171-19	X-10996-21	Fibroblast	P3	No	Yes
DO_iPSC_1711	3	P2	CL9376x377	A-10253-19	Female	XX	G35	X-1143-19	X-1711-19	Fibroblast	P2	No	Yes
DO_iPSC_1713	4	P2	CL9376x378	A-10254-19	Female	XX	G35	X-1144-19	X-1713-19	Fibroblast	P2	No	Yes
DO_iPSC_1717	2	P3	CL9376x379	A-10255-19	Female	XX	G35	X-1145-19	X-1717-19	Fibroblast	P2	No	Yes
DO_iPSC_1721	3	P2	CL9376x380	A-10256-19	Female	XX	G35	X-1146-19	X-1721-19	Fibroblast	P2	No	Yes
DO_iPSC_1723	4	P2	CL9376x381	A-10257-19	Female	XX	G35	X-1147-19	X-1723-19	Fibroblast	P2	No	Yes
DO_iPSC_1725	3	P2	CL9376x382	A-10258-19	Female	XX	G35	X-1148-19	X-1725-19	Fibroblast	P2	No	Yes
DO_iPSC_1729	4	P2	CL9376x383	A-10259-19	Female	XX	G35	X-1149-19	X-1729-19	Fibroblast	P2	No	Yes
DO_iPSC_173	4	P2	CL9376x384	A-10119-19	Female	XX	G34	X-173-19	X-11030-21	Fibroblast	P3	No	Yes
DO_iPSC_1732	4	P2	CL9376x385	A-10260-19	Female	XX	G35	X-1150-19	X-1732-19	Fibroblast	P2	No	Yes
DO_iPSC_1735	3	P3	CL9376x386	A-10261-19	Female	XX	G35	X-1151-19		Fibroblast	P2	No	Yes
DO_iPSC_1738	4	P2	CL9376x387	A-10262-19	Female	XX	G35	X-1152-19		Fibroblast	P2	No	Yes
DO_iPSC_174	4	P3	CL9376x388	A-10120-19	Female	XX	G34	X-174-19	X-11000-21	Fibroblast	P3	No	Yes
DO_iPSC_1744	2	P2	CL9376x390	A-10264-19	Female	XX	G35	X-1154-19		Fibroblast	P2	No	Yes
DO_iPSC_1747	3	P2	CL9376x392	A-10285-19	Female	XX	G35	X-1175-19		Fibroblast	P2	No	Yes
DO_iPSC_1749	5	P3	CL9376x393	A-10286-19	Female	XX	G35	X-1176-19		Fibroblast	P2	No	Yes
DO_iPSC_1752	5	P2	CL9376x394	A-10287-19	Female	XX	G35	X-1177-19	X-1752-19	Fibroblast	P2	No	Yes
DO_iPSC_177	7	P3	CL9376x396	A-10059-19	Male	XY	G34	X-177-19	X-10983-21	Fibroblast	P3	No	Yes
DO_iPSC_184	7	P3	CL9376x397	A-10074-19	Male	XY	G34	X-184-19	X-10911-21	Fibroblast	P3	No	Yes
DO_iPSC_190	4	P3	CL9376x399	A-10080-19	Male	XY	G34	X-190-19	X-10959-21	Fibroblast	P3	No	Yes
DO_iPSC_192	8	P3	CL9376x400	A-10090-19	Male	XY	G34	X-192-19	X-10935-21	Fibroblast	P3	No	Yes
DO_iPSC_193	3	P2	CL9376x401	A-10091-19	Male	XY	G34	X-193-19	X-10948-21	Fibroblast	P3	No	Yes
DO_iPSC_194	5	P3	CL9376x402	A-10092-19	Male	XY	G34	X-194-19	X-10943-21	Fibroblast	P3	No	Yes
DO_iPSC_203	4	P3	CL9376x403	A-10109-19	Male	XY	G34	X-203-19	X-10923-21	Fibroblast	P3	No	Yes
DO_iPSC_204	6	P3	CL9376x404	A-10110-19	Male	XY	G34	X-204-19	X-10922-21	Fibroblast	P3	No	Yes
DO_iPSC_207	7	P3	CL9376x405	A-10121-19	Male	XY	G34	X-207-19	X-10912-21	Fibroblast	P3	No	Yes
DO_iPSC_208	8	P3	CL9376x406	A-10122-19	Male	XY	G34	X-208-19	X-10904-21	Fibroblast	P3	No	Yes
DO_iPSC_209	4	P3	CL9376x407	A-10123-19	Male	XY	G34	X-209-19	X-10918-21	Fibroblast	P3	No	Yes
DO_iPSC_213	3	P2	CL9376x408	A-10127-19	Male	XY	G34	X-213-19	X-10914-21	Fibroblast	P3	No	Yes
DO_iPSC_214	6	P3	CL9376x409	A-10128-19	Male	XY	G34	X-214-19	X-10908-21	Fibroblast	P3	No	Yes
DO_iPSC_2319	4	P2	CL9376x410	A-10299-19	Male	XY	G35	X-2126-19	X-2319-19	Fibroblast	P3	No	Yes
DO_iPSC_2324	3	P4	CL9376x411	A-10300-19	Male	XY	G35	X-4573-19	X-2324-20	Fibroblast	P3	No	Yes
DO_iPSC_2351	5	P2	CL9376x412	A-10307-19	Female	XX	G35	X-2134-19	X-2351-19	Fibroblast	P3	No	Yes
DO_iPSC_2356	6	P3	CL9376x413	A-10308-19	Female	XX	G35	X-2135-19	X-2356-19	Fibroblast	P3	No	Yes
DO_iPSC_2423	5	P3	CL9376x414	A-10325-19	Female	XX	G35	X-2152-19	X-2423-19	Fibroblast	P3	No	Yes
DO_iPSC_2427	5	P3	CL9376x415	A-10326-19	Female	XX	G35	X-2153-19	X-2427-19	Fibroblast	P3	No	Yes
DO_iPSC_2431	3	P2	CL9376x416	A-10327-19	Female	XX	G35	X-2154-19	X-2431-19	Fibroblast	P3	No	Yes
DO_iPSC_2439	4	P3	CL9376x417	A-10329-19	Male	XY	G35	X-2156-19	X-2439-19	Fibroblast	P3	No	Yes
DO_iPSC_2443	7	P3	CL9376x418	A-10330-19	Male	XY	G35	X-2157-19	X-2443-19	Fibroblast	P3	No	Yes
DO_iPSC_2447	7	P3	CL9376x419	A-10331-19	Male	XY	G35	X-2158-19	X-2447-19	Fibroblast	P3	No	Yes
DO_iPSC_2451	5	P3	CL9376x420	A-10332-19	Male	XY	G35	X-2159-19	X-2451-19	Fibroblast	P3	No	Yes
DO_iPSC_2455	5	P3	CL9376x421	A-10333-19	Male	XY	G35	X-2160-19	X-2455-19	Fibroblast	P3	No	Yes
DO_iPSC_2459	3	P2	CL9376x422	A-10334-19	Male	XY	G35	X-2161-19	X-2459-19	Fibroblast	P3	No	Yes
DO_iPSC_2463	4	P3	CL9376x423	A-10335-19	Male	XX	G35	X-2162-19	X-2463-19	Fibroblast	P3	No	No
DO_iPSC_2467	4	P3	CL9376x424	A-10336-19	Female	XX	G35	X-2163-19	X-2467-19	Fibroblast	P3	No	Yes
DO_iPSC_2472	5	P3	CL9376x425	A-10337-19	Female	XX	G35	X-2164-19	X-2472-19	Fibroblast	P3	No	Yes
DO_iPSC_2475	3	P3	CL9376x426	A-10338-19	Female	XX	G35	X-2165-19	X-2475-19	Fibroblast	P3	No	Yes
DO_iPSC_2483	4	P2	CL9376x427	A-10340-19	Female	XX	G35	X-2167-19	X-2483-19	Fibroblast	P3	No	Yes
DO_iPSC_2488	4	P2	CL9376x428	A-10341-19	Female	XX	G35	X-2168-19	X-2488-19	Fibroblast	P3	No	Yes
DO_iPSC_2491	7	P3	CL9376x429	A-10342-19	Female	XX	G35	X-2169-19	X-2491-19	Fibroblast	P3	No	Yes
DO_iPSC_2496	3	P3	CL9376x430	A-10343-19	Female	XX	G35	X-2170-19	X-2496-19	Fibroblast	P3	No	Yes
DO_iPSC_2516	2	P3	CL9376x431	A-10348-19	Male	XY	G35	X-2175-19	X-2516-19	Fibroblast	P3	No	Yes
DO_iPSC_2520	6	P3	CL9376x432	A-10349-19	Male	XY	G35	X-2176-19	X-2520-19	Fibroblast	P3	No	Yes
DO_iPSC_2524	6	P3	CL9376x433	A-10350-19	Male	XY	G35	X-2177-19	X-2524-19	Fibroblast	P3	No	Yes
DO_iPSC_2530	5	P2	CL9376x434	A-10351-19	Male	XY	G35	X-2178-19	X-2530-19	Fibroblast	P3	No	Yes
DO_iPSC_2534	5	P3	CL9376x435	A-10352-19	Female	XX	G35	X-2179-19	X-2534-19	Fibroblast	P3	No	Yes
DO_iPSC_2536	5	P3	CL9376x436	A-10353, A-10359-19	Female	XX	G35	X-2260-19, X-2266-19	X-2536-19	Fibroblast	P3	No	Yes
DO_iPSC_2544	2	P3	CL9376x437	A-10355-19	Female	XX	G35	X-2182-19	X-2544-19	Fibroblast	P3	No	Yes
DO_iPSC_2552	2	P3	CL9376x439	A-10357-19	Female	XX	G35	X-2184-19	X-2552-19	Fibroblast	P3	No	Yes
DO_iPSC_2556	4	P2	CL9376x440	A-10358-19	Female	XX	G35	X-2185-19	X-2556-19	Fibroblast	P3	No	Yes
DO_iPSC_2564	3	P3	CL9376x441	A-10360-19	Male	XY	G35	X-2187-19	X-2564-19	Fibroblast	P3	No	Yes
DO_iPSC_2568	3	P3	CL9376x442	A-10361-19	Male	XY	G35	X-2188-19	X-2568-19	Fibroblast	P3	No	Yes
DO_iPSC_2574	2	P2	CL9376x444	A-10362-19	Male	XY	G35	X-2189-19	X-2574-19	Fibroblast	P3	No	Yes
DO_iPSC_2576	2	P2	CL9376x445	A-10363-19	Male	XY	G35	X-2190-19	X-2576-19	Fibroblast	P3	No	Yes
DO_iPSC_2588	2	P2	CL9376x447	A-10366-19	Male	XY	G35	X-2193-19	X-2588-19	Fibroblast	P3	No	Yes
DO_iPSC_3244	5	P3	CL9376x448	A-10368-19	Male	XY	G35	X-2912-19	X-3244-19	Fibroblast	P2	No	Yes
DO_iPSC_3247	5	P2	CL9376x449	A-10369-19	Male	XY	G35	X-2913-19	X-3247-19	Fibroblast	P2	No	Yes
DO_iPSC_3250	5	P3	CL9376x450	A-10370-19	Male	XY	G35	X-2914-19	X-3250-19	Fibroblast	P2	No	Yes
DO_iPSC_3253	4	P3	CL9376x451	A-10371-19	Male	XY	G35	X-2915-19	X-3253-19	Fibroblast	P2	No	Yes
DO_iPSC_3256	4	P3	CL9376x452	A-10372-19	Male	XY	G35	X-2916-19	X-3256-19	Fibroblast	P2	No	Yes
DO_iPSC_3262	4	P3	CL9376x453	A-10374-19	Male	XY	G35	X-2918-19	X-3262-19	Fibroblast	P2	No	Yes
DO_iPSC_3265	7	P3	CL9376x454	A-10375-19	Male	XY	G35	X-2919-19	X-3265-19	Fibroblast	P2	No	Yes
DO_iPSC_3268	4	P3	CL9376x455	A-10376-19	Male	XY	G35	X-2920-19	X-3268-19	Fibroblast	P2	No	Yes
DO_iPSC_3271	5	P3	CL9376x456	A-10377-19	Male	XY	G35	X-2921-19	X-3271-19	Fibroblast	P2	No	Yes
DO_iPSC_3283	3	P2	CL9376x458	A-10381-19	Male	XY	G35	X-2925-19	X-3283-19	Fibroblast	P2	No	Yes
DO_iPSC_3286	5	P2	CL9376x459	A-10382-19	Male	XY	G35	X-2926-19	X-3286-19	Fibroblast	P2	No	Yes
DO_iPSC_3298	4	P2	CL9376x460	A-10387-19	Male	XY	G35	X-2931-19	X-3298-19	Fibroblast	P2	No	Yes
DO_iPSC_3302	5	P2	CL9376x461	A-10388-19	Male	XY	G35	X-2932-19	X-3302-19	Fibroblast	P2	No	Yes
DO_iPSC_3304	3	P2	CL9376x462	A-10389-19	Male	XY	G35	X-2933-19	X-3304-19	Fibroblast	P2	No	Yes
DO_iPSC_3307	7	P2	CL9376x463	A-10390-19	Male	XY	G35	X-2934-19	X-3307-19	Fibroblast	P2	No	Yes
DO_iPSC_3310	3	P3	CL9376x464	A-10391-19	Male	XY	G35	X-2935-19	X-3310-19	Fibroblast	P2	No	Yes
DO_iPSC_3346	5	P2	CL9376x466	A-10403-19	Male	XY	G35	X-2947-19	X-3346-19	Fibroblast	P2	No	Yes
DO_iPSC_3352	4	P3	CL9376x467	A-10405-19	Male	XY	G35	X-2949-19	X-3352-19	Fibroblast	P2	No	Yes
DO_iPSC_3363	6	P4	CL9376x468	A-10408-19	Male	XY	G35	X-2952-19	X-3363-19	Fibroblast	P2	No	Yes
DO_iPSC_3367	5	P3	CL9376x469	A-10410-19	Male	XY	G35	X-2954-19	X-3367-19	Fibroblast	P2	No	Yes
DO_iPSC_3370	4	P2	CL9376x470	A-10411-19	Male	XY	G35	X-2955-19	X-3370-19	Fibroblast	P2	No	Yes
DO_iPSC_3373	6	P2	CL9376x471	A-10412-19	Male	XY	G35	X-2956-19	X-3373-19	Fibroblast	P2	No	Yes
DO_iPSC_3376	7	P2	CL9376x472	A-10413-19	Male	XY	G35	X-2957-19	X-3376-19	Fibroblast	P2	No	Yes
DO_iPSC_3379	5	P2	CL9376x473	A-10414-19	Male	XY	G35	X-2958-19	X-3379-19	Fibroblast	P2	No	Yes
DO_iPSC_3382	7	P3	CL9376x474	A-10415-19	Male	XY	G35	X-2959-19	X-3382-19	Fibroblast	P2	No	Yes
DO_iPSC_3388	5	P3	CL9376x475	A-10417-19	Male	XY	G35	X-2961-19	X-3388-19	Fibroblast	P2	No	Yes
DO_iPSC_3391	5	P2	CL9376x476	A-10418-19	Male	XY	G35	X-2962-19	X-3391-19	Fibroblast	P2	No	Yes
DO_iPSC_3394	4	P3	CL9376x477	A-10419-19	Male	XY	G35	X-2963-19	X-3394-19	Fibroblast	P2	No	Yes
DO_iPSC_3397	5	P2	CL9376x478	A-10420-19	Male	XY	G35	X-2964-19	X-3397-19	Fibroblast	P2	No	Yes
DO_iPSC_3400	5	P2	CL9376x479	A-10421-19	Male	XY	G35	X-2965-19	X-3400-19	Fibroblast	P2	No	Yes
DO_iPSC_3404	5	P2	CL9376x480	A-10422-19	Male	XY	G35	X-2966-19	X-3404-19	Fibroblast	P2	No	Yes
DO_iPSC_3409	5	P3	CL9376x481	A-10424-19	Male	XY	G35	X-2968-19	X-3409-19	Fibroblast	P2	No	Yes
DO_iPSC_3413	5	P3	CL9376x482	A-10425-19	Male	XY	G35	X-2969-19	X-3413-19	Fibroblast	P2	No	Yes
DO_iPSC_3416	5	P2	CL9376x483	A-10426-19	Male	XY	G35	X-2970-19	X-3416-19	Fibroblast	P2	No	Yes
DO_iPSC_3418	5	P2	CL9376x484	A-10427-19	Male	XY	G35	X-2971-19	X-3418-19	Fibroblast	P2	No	Yes
DO_iPSC_3424	4	P3	CL9376x485	A-10429-19	Male	XY	G35	X-2973-19	X-3424-19	Fibroblast	P2	No	Yes
DO_iPSC_3430	3	P2	CL9376x487	A-10431-19	Male	XY	G35	X-2975-19	X-3430-19	Fibroblast	P2	No	Yes
DO_iPSC_3440	5	P2	CL9376x489	A-10434-19	Male	XY	G35	X-2978-19	X-3440-19	Fibroblast	P2	No	Yes
DO_iPSC_3442	3	P2	CL9376x490	A-10435-19	Male	XY	G35	X-2979-19	X-3442-19	Fibroblast	P2	No	Yes
DO_iPSC_3446	3	P2	CL9376x491	A-10436-19	Male	XY	G35	X-2980-19	X-3446-19	Fibroblast	P2	No	Yes
DO_iPSC_3448	5	P2	CL9376x492	A-10437-19	Male	XY	G35	X-2981-19	X-3448-19	Fibroblast	P2	No	Yes
DO_iPSC_3451	5	P2	CL9376x493	A-10438-19	Male	XY	G35	X-2982-19	X-3451-19	Fibroblast	P2	No	Yes
DO_iPSC_3455	4	P2	CL9376x494	A-10439-19	Male	XY	G35	X-2983-19	X-3455-19	Fibroblast	P2	No	Yes
DO_iPSC_383	3	P2	CL9376x495	A-100014-20	Female	XX	G37	X-57-20	X-383-20	Fibroblast	P3	No	Yes
DO_iPSC_411	4	P2	CL9376x496	A-100046-20	Male	XY	G37	X-89-20	X-411-20	Fibroblast	P3	No	Yes
DO_iPSC_414	3	P2	CL9376x497	A-100015-20	Female	XX	G37	X-58-20	X-414-20	Fibroblast	P3	No	Yes
DO_iPSC_420	3	P2	CL9376x498	A-100057-20	Male	XY	G37	X-100-20	X-420-20	Fibroblast	P3	No	Yes
DO_iPSC_423	5	P2	CL9376x499	A-100013-20	Female	XX	G37	X-56-20	X-423-20	Fibroblast	P3	No	Yes
DO_iPSC_428	4	P2	CL9376x500	A-100045-20	Male	XY	G37	X-88-20	X-428-20	Fibroblast	P3	No	Yes
DO_iPSC_431	3	P2	CL9376x501	A-100053-20	Male	XY	G37	X-96-20	X-431-20	Fibroblast	P3	No	Yes
DO_iPSC_446	3	P2	CL9376x502	A-100047-20	Male	XY	G37	X-90-20	X-446-20	Fibroblast	P3	No	Yes
DO_iPSC_449	2	P2	CL9376x503	A-100049-20	Male	XY	G37	X-92-20	X-449-20	Fibroblast	P3	No	Yes
DO_iPSC_452	3	P2	CL9376x504	A-100016-20	Female	XX	G37	X-59-20	X-452-20	Fibroblast	P3	No	Yes
DO_iPSC_4571	4	P2	CL9376x505	A-10518-19	Male	XY	G36	X-4315-19	X-4571-19	Fibroblast	P3	No	Yes
DO_iPSC_4617	4	P2	CL9376x509	A-10517-19	Male	XY	G36	X-4314-19	X-4617-19	Fibroblast	P3	No	Yes
DO_iPSC_4625	5	P3	CL9376x512	A-10526-19	Male	XY	G36	X-4323-19	X-4625-19	Fibroblast	P3	No	Yes
DO_iPSC_4652	3	P2	CL9376x514	A-10525-19	Male	XY	G36	X-4322-19	X-4652-19	Fibroblast	P3	No	Yes
DO_iPSC_4656	6	P2	CL9376x515	A-10523-19	Male	XY	G36	X-4320-19	X-4656-19	Fibroblast	P3	No	Yes
DO_iPSC_466	3	P2	CL9376x516	A-100054-20	Male	XY	G37	X-97-20	X-466-20	Fibroblast	P3	No	Yes
DO_iPSC_4665	4	P2	CL9376x518	A-10477-19	Female	XX	G36	X-4274-19	X-4665-19	Fibroblast	P3	No	Yes
DO_iPSC_4672	5	P2	CL9376x519	A-10482-19	Female	XX	G36	X-4279-19	X-4672-19	Fibroblast	P3	No	Yes
DO_iPSC_4693	4	P2	CL9376x520	A-10527-19	Male	XY	G36	X-4324-19	X-4693-19	Fibroblast	P3	No	Yes
DO_iPSC_4701	3	P2	CL9376x521	A-10476-19	Female	XX	G36	X-4273-19	X-4701-19	Fibroblast	P3	No	Yes
DO_iPSC_4713	3	P2	CL9376x522	A-10487-19	Female	XX	G36	X-4284-19	X-4713-19	Fibroblast	P3	No	Yes
DO_iPSC_4720	5	P3	CL9376x523	A-10519-19	Male	XY	G36	X-4316-19	X-4720-19	Fibroblast	P3	No	Yes
DO_iPSC_4726	6	P3	CL9376x524	A-10473-19	Female	XX	G36	X-4270-19	X-4726-19	Fibroblast	P3	No	Yes
DO_iPSC_4728	5	P2	CL9376x525	A-10524-19	Male	XY	G36	X-4321-19	X-4728-19	Fibroblast	P3	No	Yes
DO_iPSC_4732	4	P3	CL9376x526	A-10481-19	Female	XX	G36	X-4278-19	X-4732-19	Fibroblast	P3	No	Yes
DO_iPSC_4761	3	P2	CL9376x528	A-10485-19	Female	XX	G36	X-4282-19	X-4761-19	Fibroblast	P3	No	Yes
DO_iPSC_478	5	P2	CL9376x529	A-100019-20	Female	XX	G37	X-62-20	X-478-20	Fibroblast	P3	No	Yes
DO_iPSC_4796	4	P2	CL9376x531	A-10480-19	Female	XX	G36	X-4277-19	X-4796-19	Fibroblast	P3	No	Yes
DO_iPSC_4816	4	P3	CL9376x533	A-10513-19	Male	XY	G36	X-4310-19	X-4816-19	Fibroblast	P3	No	Yes
DO_iPSC_4820	5	P2	CL9376x534	A-10520-19	Male	XY	G36	X-4317-19	X-4820-19	Fibroblast	P3	No	Yes
DO_iPSC_4837	6	P3	CL9376x535	A-10483-19	Female	XX	G36	X-4280-19	X-4837-19	Fibroblast	P3	No	Yes
DO_iPSC_4846	5	P2	CL9376x536	A-10514-19	Male	XY	G36	X-4311-19	X-4846-19	Fibroblast	P3	No	Yes
DO_iPSC_4849	4	P2	CL9376x537	A-10522-19	Male	XY	G36	X-4319-19	X-4849-19	Fibroblast	P3	No	Yes
DO_iPSC_504	2	P3	CL9376x538	A-100020-20	Female	XX	G37	X-63-20	X-504-20	Fibroblast	P3	No	Yes
DO_iPSC_512	3	P2	CL9376x539	A-100056-20	Male	XY	G37	X-99-20	X-512-20	Fibroblast	P3	No	Yes
DO_iPSC_516	4	P2	CL9376x540	A-100055-20	Male	XY	G37	X-98-20	X-516-20	Fibroblast	P3	No	Yes
DO_iPSC_517	3	P2	CL9376x541	A-100060-20	Male	XY	G37	X-103-20	X-517-20	Fibroblast	P3	No	Yes
DO_iPSC_520	4	P2	CL9376x542	A-100052-20	Male	XY	G37	X-135-19	X-520-19	Fibroblast	P3	No	Yes
DO_iPSC_5231	4	P3	CL9376x543	A-10552-19	Female	XX	G36	X-4994-19	X-5231-19	Fibroblast	P2	No	Yes
DO_iPSC_5234	4	P2	CL9376x544	A-10556-19	Female	XY	G36	X-4998-19	X-5234-19	Fibroblast	P2	No	No
DO_iPSC_5237	4	P2	CL9376x545	A-10559-19	Female	XX	G36	X-5001-19	X-5237-19	Fibroblast	P2	No	Yes
DO_iPSC_524	3	P2	CL9376x546	A-10050-19	Female	XY	G34	X-136-19	X-524-19	Fibroblast	P5	No	No
DO_iPSC_5241	5	P2	CL9376x547	A-10560-19	Female	XX	G36	X-5002-19	X-5241-19	Fibroblast	P2	No	Yes
DO_iPSC_5243	4	P3	CL9376x548	A-10566-19	Female	XX	G36	X-5008-19	X-5243-19	Fibroblast	P2	No	Yes
DO_iPSC_5255	5	P2	CL9376x549	A-10595-19	Male	XY	G36	X-5037-19	X-5255-19	Fibroblast	P2	No	Yes
DO_iPSC_5258	5	P3	CL9376x550	A-10597-19	Male	XY	G36	X-5039-19	X-5258-19	Fibroblast	P2	No	Yes
DO_iPSC_527	3	P2	CL9376x551	A-100058-20	Male	XY	G37	X-101-20	X-527-20	Fibroblast	P3	No	Yes
DO_iPSC_5273	4	P3	CL9376x552	A-10553-19	Female	XX	G36	X-2575-19	X-5273-20	Fibroblast	P2	No	Yes
DO_iPSC_5277	4	P2	CL9376x553	A-10557-19	Female	XX	G36	X-2575-19	X-5277-20	Fibroblast	P2	No	Yes
DO_iPSC_5279	3	P3	CL9376x554	A-10561-19	Female	XX	G36	X-2551-19	X-5279-20	Fibroblast	P2	No	Yes
DO_iPSC_5282	3	P3	CL9376x555	A-10563-19	Female	XX	G36	X-2551-19	X-5282-20	Fibroblast	P2	No	Yes
DO_iPSC_5285	3	P2	CL9376x556	A-10572-19	Male	XY	G36	X-5014-19	X-5285-19	Fibroblast	P2	No	Yes
DO_iPSC_5291	5	P2	CL9376x557	A-10592-19	Male	XY	G36	X-5034-19	X-5291-19	Fibroblast	P2	No	Yes
DO_iPSC_5298	4	P2	CL9376x558	A-10558-19	Female	XX	G36	X-5000-19	X-5298-19	Fibroblast	P2	No	Yes
DO_iPSC_5306	4	P2	CL9376x560	A-10602-19	Male	XY	G36	X-2539-19	X-5306-20	Fibroblast	P2	No	Yes
DO_iPSC_5309	3	P2	CL9376x561	A-10570-19	Male	XY	G36	X-2519-19	X-5309-20	Fibroblast	P2	No	Yes
DO_iPSC_5312	3	P3	CL9376x562	A-10535-19	Female	XX	G36	X-2519-19	X-5312-20	Fibroblast	P3	No	Yes
DO_iPSC_5316	5	P3	CL9376x563	A-10605-19	Male	XY	G36	X-1530-19	X-5316-20	Fibroblast	P5	No	Yes
DO_iPSC_533	4	P2	CL9376x564	A-100048-20	Male	XY	G37	X-91-20	X-533-20	Fibroblast	P3	No	Yes
DO_iPSC_5332	4	P2	CL9376x565	A-10593-19	Male	XY	G36	X-1542-19	X-5332-20	Fibroblast	P5	No	Yes
DO_iPSC_5344	3	P3	CL9376x566	A-10603-19	Male	XY	G36	X-1554-19	X-5344-20	Fibroblast	P2	No	Yes
DO_iPSC_535	4	P3	CL9376x568	A-100051-20	Male	XY	G37	X-94-20	X-535-20	Fibroblast	P3	No	Yes
DO_iPSC_5386	3	P3	CL9376x569	A-10586-19	Male	XX	G36	X-3439-19	X-5386-20	Fibroblast	P3	No	No
DO_iPSC_5387	4	P2	CL9376x570	A-10565-19	Female	XX	G36	X-3439-19	X-5387-20	Fibroblast	P3	No	Yes
DO_iPSC_539	4	P3	CL9376x571	A-100050-20	Male	XY	G37	X-93-20	X-539-20	Fibroblast	P3	No	Yes
DO_iPSC_5391	5	P3	CL9376x572	A-10567-19	Female	XX	G36	X-1737-19	X-5391-20	Fibroblast	P3	No	Yes
DO_iPSC_5393	2	P3	CL9376x573	A-10554-19	Female	XX	G36	X-3403-19	X-5393-20	Fibroblast	P3	No	Yes
DO_iPSC_5405	5	P3	CL9376x574	A-10604-19	Male	XY	G36	X-5046-19	X-5405-19	Fibroblast	P3	No	Yes
DO_iPSC_5418	2	P2	CL9376x576	A-10600-19	Male	XY	G36	X-1743-19	X-5418-20	Fibroblast	P3	No	Yes
DO_iPSC_542	5	P3	CL9376x577	A-100018-20	Female	XX	G37	X-61-20	X-542-20	Fibroblast	P3	No	Yes
DO_iPSC_5421	3	P2	CL9376x578	A-10547-19	Female	XX	G36	X-4989-19	X-5421-19	Fibroblast	P3	No	Yes
DO_iPSC_5426	3	P2	CL9376x579	A-10575-19	Male	XY	G36	X-5017-19	X-5426-19	Fibroblast	P3	No	Yes
DO_iPSC_5433	5	P3	CL9376x580	A-10601-19	Male	XY	G36	X-1366-19	X-5433-20	Fibroblast	P3	No	Yes
DO_iPSC_5439	5	P2	CL9376x581	A-10599-19	Male	XY	G36	X-5041-19	X-5439-19	Fibroblast	P3	No	Yes
DO_iPSC_5454	4	P2	CL9376x583	A-10555-19	Female	XX	G36	X-4997-19	X-5454-19	Fibroblast	P3	No	Yes
DO_iPSC_5461	4	P3	CL9376x584	A-10606-19	Male	XY	G36	X-5048-19	X-5461-19	Fibroblast	P3	No	Yes
DO_iPSC_5463	4	P2	CL9376x585	A-10562-19	Female	XX	G36	X-5004-19	X-5463-19	Fibroblast	P3	No	Yes
DO_iPSC_5468	5	P3	CL9376x586	A-10542-19	Female	XX	G36	X-4984-19	X-5468-19	Fibroblast	P3	No	Yes
DO_iPSC_6458	5	P2	CL9376x587	A-10684-20	Male	XY	G36	X-5652-19	X-6458-19	Fibroblast	P2	No	Yes
DO_iPSC_6464	5	P2	CL9376x588	A-10683-19	Male	XY	G36	X-5651-19	X-6464-19	Fibroblast	P2	No	Yes
DO_iPSC_6470	3	P2	CL9376x589	A-10673-19	Male	XY	G36	X-5641-19	X-6470-19	Fibroblast	P2	No	Yes
DO_iPSC_6484	4	P2	CL9376x591	A-10680-19	Male	XY	G36	X-5648-19	X-6484-19	Fibroblast	P2	No	Yes
DO_iPSC_6486	5	P2	CL9376x592	A-10678-19	Male	XY	G36	X-5646-19	X-6486-19	Fibroblast	P2	No	Yes
DO_iPSC_6488	4	P2	CL9376x593	A-10679-19	Male	XY	G36	X-5647-19	X-6488-19	Fibroblast	P2	No	Yes
DO_iPSC_6490	5	P2	CL9376x594	A-10681-19	Male	XY	G36	X-5649-19	X-6490-19	Fibroblast	P2	No	Yes
DO_iPSC_6492	5	P2	CL9376x595	A-10676-19	Male	XY	G36	X-5644-19	X-6492-19	Fibroblast	P2	No	Yes
DO_iPSC_6494	5	P2	CL9376x596	A-10685-19	Male	XY	G36	X-5653-19	X-6494-19	Fibroblast	P2	No	Yes
DO_iPSC_6496	4	P2	CL9376x597	A-10677-19	Male	XY	G36	X-5645-19	X-6496-19	Fibroblast	P2	No	Yes
DO_iPSC_6498	5	P3	CL9376x598	A-10682-19	Male	XY	G36	X-5650-19	X-6498-19	Fibroblast	P2	No	Yes
DO_iPSC_6502	4	P2	CL9376x599	A-10674-19	Male	XY	G36	X-5642-19	X-6502-19	Fibroblast	P2	No	Yes
DO_iPSC_6506	3	P2	CL9376x600	A-10686-19	Male	XY	G36	X-5654-19	X-6506-19	Fibroblast	P2	No	Yes
DO_iPSC_6514	5	P2	CL9376x601	A-10675-19	Male	XY	G36	X-5643-19	X-6514-19	Fibroblast	P2	No	Yes
DO_iPSC_6518	4	P2	CL9376x602	A-10636-19	Female	XX	G36	X-5604-19	X-6518-19	Fibroblast	P2	No	Yes
DO_iPSC_6530	3	P2	CL9376x603	A-10645-19	Female	XX	G36	X-5613-19	X-6530-19	Fibroblast	P2	No	Yes
DO_iPSC_6532	5	P2	CL9376x604	A-10644-19	Female	XX	G36	X-5612-19	X-6532-19	Fibroblast	P2	No	Yes
DO_iPSC_6536	4	P3	CL9376x605	A-10642-19	Female	XX	G36	X-5610-19	X-6536-19	Fibroblast	P2	No	Yes
DO_iPSC_6538	4	P2	CL9376x606	A-10623-19	Female	XX	G36	X-5591-19	X-6538-19	Fibroblast	P2	No	Yes
DO_iPSC_6540	4	P2	CL9376x607	A-10672-19	Male	XY	G36	X-5640-19	X-6540-19	Fibroblast	P2	No	Yes
DO_iPSC_6546	5	P3	CL9376x608	A-10687-19	Male	XY	G36	X-5655-19	X-6546-19	Fibroblast	P2	No	Yes
DO_iPSC_6556	5	P3	CL9376x609	A-10637-19	Female	XX	G36	X-5605-19	X-6556-19	Fibroblast	P2	No	Yes
DO_iPSC_6560	4	P2	CL9376x611	A-10616-19	Female	XX	G36	X-5584-19	X-6560-19	Fibroblast	P2	No	Yes
DO_iPSC_6562	3	P2	CL9376x612	A-10641-19	Female	XX	G36	X-5609-19	X-6562-19	Fibroblast	P2	No	Yes
DO_iPSC_6584	4	P2	CL9376x613	A-10640-19	Female	XX	G36	X-5608-19	X-6584-19	Fibroblast	P2	No	Yes
DO_iPSC_6586	4	P2	CL9376x614	A-10638-19	Female	XX	G36	X-5606-19	X-6586-19	Fibroblast	P2	No	Yes
DO_iPSC_6594	4	P2	CL9376x615	A-10639-19	Female	XX	G36	X-5607-19	X-6594-19	Fibroblast	P2	No	Yes
DO_iPSC_6600	5	P2	CL9376x616	A-10635-19	Female	XX	G36	X-5603-19	X-6600-19	Fibroblast	P2	No	Yes
DO_iPSC_6604	5	P2	CL9376x617	A-10621-19	Female	XX	G36	X-5589-19	X-6604-19	Fibroblast	P2	No	Yes
DO_iPSC_6606	4	P3	CL9376x618	A-10617-19	Female	XX	G36	X-5585-19	X-6606-19	Fibroblast	P2	No	Yes
DO_iPSC_6608	3	P2	CL9376x619	A-10643-19	Female	XX	G36	X-5611-19	X-6608-19	Fibroblast	P2	No	Yes
DO_iPSC_1454	6	P3	CL9376x340	A-10178-19	Male	XY	G35	X-989-19	X-1454-19	Fibroblast	P3	No	Yes
DO_iPSC_4620	4	P2	CL9376x510	A-10516-19	Male	XY	G36	X-4313-19	X-4620-19	Fibroblast	P3	No	Yes
DO_iPSC_4792	3	P3	CL9376x530	A-10475-19	Female	XX	G36	X-4272-19	X-4792-19	Fibroblast	P3	No	Yes
DO_iPSC_2548	5	P3	CL9376x438	A-10356-19	Female	XX	G35	X-2183-19	X-2548-19	Fibroblast	P3	Yes	Yes
DO_iPSC_4580	2	P2	CL9376x507	A-10479-19	Female	XX	G36	X-4276-19	X-4580-19	Fibroblast	P3	Yes	Yes
DO_iPSC_4621	5	P2	CL9376x511	A-10516-19	Male	XY	G36	X-4313-19	X-4621-19	Fibroblast	P3	Yes	Yes
DO_iPSC_4745	6	P2	CL9376x527	A-10472-19	Female	XX	G36	X-4269-19	X-4745-19	Fibroblast	P3	Yes	Yes
DO_iPSC_2572	4	P2	CL9376x443	A-10362-19	Male	XY	G35	X-2189-19	X-2572-19	Fibroblast	P3	Yes	Yes
DO_iPSC_2580	3	P2	CL9376x446	A-10364-19	Male	XY	G35	X-2191-19	X-2580-19	Fibroblast	P3	Yes	Yes
DO_iPSC_4577	3	P2	CL9376x506	A-10478-19	Female	XX	G36	X-4275-19	X-4577-19	Fibroblast	P3	Yes	Yes
DO_iPSC_5417	4	P3	CL9376x575	A-10600-19	Male	XY	G36	X-1743-19	X-5417-20	Fibroblast	P5	Yes	Yes
