## Supplemental Table 2 for "Molecular and genetic heterogeneity in iPSCs derived from an outbred laboratory mouse population"

### Sheet: Supp_Table_2
Per-chromosome founder haplotype deviation from 0.125 - Chi-Square and Benjamini Hoch (BH)
chr	A/J	C57BL/6J	129S1/SvImJ	NOD/ShiLtJ	NZO/HlLtJ	CAST/EiJ	PWK/PhJ	WSB/EiJ	p_raw	p_BH	signif_p	signif_BH	f1	dev1	f2	dev2
1	-0.0419	0.0216	-0.0093	0.0095	0.0557	-0.0189	-0.0224	0.0058	0.0396	0.061	TRUE	FALSE	NZO/HlLtJ	0.056	A/J	-0.042
2	0.011	0.0564	0.0443	-0.0216	-0.0398	-0.0368	-0.0292	0.0158	0.0021	0.0095	TRUE	TRUE	C57BL/6J	0.056	129S1/SvImJ	0.044
3	0.0127	-0.0085	0.0126	0.0026	-0.0048	0.0055	-0.0176	-0.0025	0.9715	0.9715	FALSE	FALSE	PWK/PhJ	-0.018	A/J	0.013
4	-0.0104	0.0055	-0.0131	-0.0365	0.0716	-0.0001	0.0127	-0.0297	0.012	0.0218	TRUE	TRUE	NZO/HlLtJ	0.072	NOD/ShiLtJ	-0.037
5	-0.006	0.0333	-0.0367	0.0146	0.0578	-0.0153	-0.0426	-0.0052	0.0091	0.0182	TRUE	TRUE	NZO/HlLtJ	0.058	PWK/PhJ	-0.043
6	-0.0454	-0.0129	0.0273	0.0528	0.0129	-0.0516	-0.0063	0.0233	0.0036	0.0102	TRUE	TRUE	NOD/ShiLtJ	0.053	CAST/EiJ	-0.052
7	0.0236	0.0158	-0.0094	0.0019	-0.0106	-0.01	-0.0053	-0.0059	0.9112	0.9592	FALSE	FALSE	A/J	0.024	C57BL/6J	0.016
8	0.0175	-0.0109	-0.0092	0.0152	0.0712	-0.0286	-0.0025	-0.0528	0.0029	0.0096	TRUE	TRUE	NZO/HlLtJ	0.071	WSB/EiJ	-0.053
9	-0.0059	0.0116	-0.0168	0.0156	-0.0228	0.0211	0.0244	-0.0272	0.4399	0.4888	FALSE	FALSE	WSB/EiJ	-0.027	PWK/PhJ	0.024
10	0.0059	-0.0394	-0.0467	0.0332	-0.0074	0.0692	-0.006	-0.0087	0.002	0.0095	TRUE	TRUE	CAST/EiJ	0.069	129S1/SvImJ	-0.047
11	0.0071	-0.0131	0.0164	0.0308	0.0031	0.0489	-0.0511	-0.0421	0.0083	0.0182	TRUE	TRUE	PWK/PhJ	-0.051	CAST/EiJ	0.049
12	-0.0069	-0.0216	0.0657	-0.0046	0.0069	-0.0143	-0.0305	0.0052	0.0517	0.0739	FALSE	FALSE	129S1/SvImJ	0.066	PWK/PhJ	-0.03
13	0.0632	0.0359	0.017	0.0055	-0.0165	-0.0317	-0.0418	-0.0316	0.0024	0.0095	TRUE	TRUE	A/J	0.063	PWK/PhJ	-0.042
14	0.0062	-0.0075	0.0192	-0.0551	-0.0313	-0.0193	0.0513	0.0364	0.005	0.0124	TRUE	TRUE	NOD/ShiLtJ	-0.055	PWK/PhJ	0.051
15	-0.029	0.0552	-0.0803	0.008	-0.0061	-0.0092	0.0184	0.0431	0.0001	0.0013	TRUE	TRUE	129S1/SvImJ	-0.08	C57BL/6J	0.055
16	-0.0505	0.0262	0.0311	-0.0145	-0.0082	0.0145	-0.0067	0.0081	0.1358	0.181	FALSE	FALSE	A/J	-0.05	129S1/SvImJ	0.031
17	0.0259	-0.0028	0.0066	0.0068	-0.0529	-0.001	0.0018	0.0156	0.2683	0.3354	FALSE	FALSE	NZO/HlLtJ	-0.053	A/J	0.026
18	0.0258	-0.0478	-0.0236	-0.0013	-0.0049	0.0068	-0.0146	0.0596	0.0179	0.0298	TRUE	TRUE	WSB/EiJ	0.06	C57BL/6J	-0.048
19	-0.005	-0.017	0.0034	0.0401	0.0192	-0.0262	0.0037	-0.0181	0.3629	0.427	FALSE	FALSE	NOD/ShiLtJ	0.04	CAST/EiJ	-0.026
X	-0.0341	0.0031	0.0943	0.0925	0.0149	-0.0295	-0.0802	-0.061	0	0	TRUE	TRUE	129S1/SvImJ	0.094	NOD/ShiLtJ	0.093
Genome-wide founder haplotype frequency
founder	obs_count	obs_freq	exp_count	exp_freq	deviation	pearson_resid	chisq_component	chisq_stat	df	p_value
A/J	720.349	0.1226	734.75	0.125	-0.0024	-0.5313	0.2823	22.6458	7	0.001964
C57BL/6J	759.163	0.1292	734.75	0.125	0.0042	0.9007	0.8112	22.6458	7	0.001964
129S1/SvImJ	772.698	0.1315	734.75	0.125	0.0065	1.4	1.96	22.6458	7	0.001964
NOD/ShiLtJ	802.075	0.1365	734.75	0.125	0.0115	2.4838	6.169	22.6458	7	0.001964
NZO/HlLtJ	767.43	0.1306	734.75	0.125	0.0056	1.2056	1.4536	22.6458	7	0.001964
CAST/EiJ	694.817	0.1182	734.75	0.125	-0.0068	-1.4732	2.1703	22.6458	7	0.001964
PWK/PhJ	654.613	0.1114	734.75	0.125	-0.0136	-2.9564	8.7403	22.6458	7	0.001964
WSB/EiJ	706.854	0.1203	734.75	0.125	-0.0047	-1.0291	1.0591	22.6458	7	0.001964
