## Supplemental Table 3 for "Molecular and genetic heterogeneity in iPSCs derived from an outbred laboratory mouse population"

### Sheet: Supp_Table_3
sample_id	n_chrom_flagged	chromosomes (loss [l], gain [g])
1735	4	12(g),13(g),19(l),3(g)
3256	2	11(g),8(g)
2439	2	13(l),8(g)
1555	1	11(g)
1746	1	8(g)
3379	1	11(g)
208	1	8(g)
209	1	11(g)
4665	1	8(g)
3268	1	11(g)
2544	1	11(g)
3244	1	11(g)
3283	1	8(g)
6562	1	11(g)
431	1	11(g)
1721	1	8(g)
3413	1	11(g)
1705	1	1(g)
2488	1	8(g)
1531	1	8(g)
2483	1	8(g)
1326	1	7(l)
3274	1	1(g)
3397	1	14(g)
411	1	6(g)
3367	1	6(g)
2356	1	12(g)
3262	1	1(g)
6560	1	6(g)
1359	1	12(l)
5237	1	12(g)
6586	1	13(g)
1486	1	6(g)
