## Supplemental Table 4 for "Molecular and genetic heterogeneity in iPSCs derived from an outbred laboratory mouse population"

### Sheet: Supp_Table_4
chr	start (bp)	end (bp)	width (bp)	distant_rna	distant_rna_sugg	shared_w_mESC
2	174078898	178750740	4671843	111	189	No
4	144344052	148693656	4349605	135	230	Yes
5	104406323	106119688	1713366	33	44	Yes
10	57663343	58637335	973993	29	57	No
12	16991207	24684148	7692942	51	78	No
13	59955447	69052270	9096824	306	750	Yes
15	4903055	9939153	5036099	696	1163	Yes
